# An adaptable, reusable, and light implant for chronic Neuropixels probes

**DOI:** 10.1101/2023.08.03.551752

**Authors:** C. Bimbard, F. Takács, J. A. Catarino, J. M. J. Fabre, S. Gupta, S. C. Lenzi, M. D. Melin, N. O’Neill, I. Orsolic, M. Robacha, J. S. Street, J. Teixeira, S. Townsend, E. H. van Beest, A. M. Zhang, A. K. Churchland, C. A. Duan, K. D. Harris, D. M. Kullmann, G. Lignani, Z. F. Mainen, T. W. Margrie, N.L. Rochefort, A. M. Wikenheiser, M. Carandini, P. Coen

## Abstract

Electrophysiology has proven invaluable to record neural activity, and the development of Neuropixels probes dramatically increased the number of recorded neurons. These probes are often implanted acutely, but acute recordings cannot be performed in freely moving animals and the recorded neurons cannot be tracked across days. To study key behaviors such as navigation, learning, and memory formation, the probes must be implanted chronically. An ideal chronic implant should (1) allow stable recordings of neurons for weeks; (2) allow reuse of the probes after explantation; (3) be light enough for use in mice. Here, we present the “Apollo Implant”, an open-source and editable device that meets these criteria and accommodates up to two Neuropixels 1.0 or 2.0 probes. The implant comprises a “payload” module which is attached to the probe and is recoverable, and a “docking” module which is cemented to the skull. The design is adjustable, making it easy to change the distance between probes, the angle of insertion, and the depth of insertion. We tested the implant across eight labs in head-fixed mice, freely moving mice, and freely moving rats. The number of neurons recorded across days was stable, even after repeated implantations of the same probe. The Apollo implant provides an inexpensive, lightweight, and flexible solution for reusable chronic Neuropixels recordings.
