## Supplementary Table 1 for "An adaptable, reusable, and light implant for chronic Neuropixels probes"

### Sheet: Sheet1
Implant date mm/dd/yyyy	Dual or single	Probe version	Implant type	Serial number	Number of uses	Location AP/ML	Prep	Number of recordings	Last day of recording	Cumulative number of days	Issue?	Group	Animal	Mouse Ref
05/11/2022	Single	2.0-Alpha	2.0-Alpha	19122519882	2	-3.8/1.25	headfixed	87	37	52	none	Carandini-Harris	Mouse	AV005
03/23/2022	Dual	2.0-Alpha	2.0-Alpha	19122519882, 19011111443	1, 1	-3.8/-1.25, -3.8/1.25	headfixed	88, 24	15, 2	15, 2	19011111443 broken	Carandini-Harris	Mouse	AV006
03/08/2022	Dual	2.0-Alpha	2.0-Alpha	19011110122, 19011119461	2, 1	1.7/0.9, 0.3/1.9	headfixed	124, 123	43, 43	78, 43	none	Carandini-Harris	Mouse	AV007
03/09/2022	Dual	2.0-Alpha	2.0-Alpha	19011111211, 19011111931	1, 1	-3.8/-1, -3.8/1	headfixed	207, 209	42, 42	42, 42	none	Carandini-Harris	Mouse	AV008
02/07/2022	Dual	2.0-Alpha	2.0-Alpha	19011118541, 19011111281	2, 1	1.6/1.2, 0.1/2.4	headfixed	303, 303	107, 107	122, 107	19011118541 "Shift register" error	Carandini-Harris	Mouse	AV009
05/19/2022	Dual	2.0-Alpha	2.0-Alpha	19011119461, 19011110122	2, 3	1.5/1.2, 0.1/1.9	headfixed	108, 108	41, 41	84, 119	none	Carandini-Harris	Mouse	AV013
06/06/2022	Dual	2.0-Alpha	2.0-Alpha	19011111211, 19011111931	2, 2	-3.9/-1.2, -3.9,1.2	headfixed	110, 110	39, 39	81, 81	none	Carandini-Harris	Mouse	AV014
06/29/2022	Dual	2.0-Alpha	2.0-Alpha	19122519041, 19122519053	1, 1	0.6/2.2, -1.2/3.6	headfixed	106, 106	37, 37	37, 37	none	Carandini-Harris	Mouse	AV015
07/25/2022	Single	2.0-Alpha	2.0-Alpha	19122519822	1	-3.8/1.2	headfixed	48	11	11	none	Carandini-Harris	Mouse	AV020
07/27/2022	Single	2.0-Alpha	2.0-Alpha	19011111211	3	2.1/1.2	headfixed	26	9	90	none	Carandini-Harris	Mouse	AV021
11/30/2022	Dual	2.0-Alpha	2.0-Alpha	19122519041, 19122519053	3, 3	1.5/-1.0, 1.5/1.0	headfixed	44, 43	14, 14	58, 58	none	Carandini-Harris	Mouse	AV023
10/11/2022	Dual	2.0-Alpha	2.0-Alpha	19122519053, 19122519041	2, 2	-3.8/1.25,-3.8/1.25	headfixed	29, 29	7, 7	44, 44	none	Carandini-Harris	Mouse	AV024
11/07/2022	Dual	2.0-Alpha	2.0-Alpha	20403320773, 20403320852	1, 1	-3.9/-1.6, -3.9/1.6	headfixed	92, 90	25, 25	25, 25	none	Carandini-Harris	Mouse	AV025
10/26/2022	Single	2.0-Alpha	2.0-Alpha	19011111211	4	-3.8/-1.1	headfixed	48	15	105	none	Carandini-Harris	Mouse	AV028
12/06/2022	Dual	2.0-Alpha	2.0-Alpha	20403320852, 20403320773	2, 2	-3.9/-1.6, -3.9/1.6	headfixed	41, 41	12, 12	37, 37	none	Carandini-Harris	Mouse	AV030
12/06/2022	Single	2.0-Alpha	2.0-Alpha	19011110512	6	-3.9/-1.6	headfixed	36	12	90	"Shift register" error	Carandini-Harris	Mouse	AV034
12/07/2022	Single	2.0-Alpha	2.0-Alpha	19122519882	3	-1.1/3.0	headfixed	20	7	59	none	Carandini-Harris	Mouse	AV035
07/26/2023	Dual	2.0-Alpha	2.0-Alpha + free HS	19122519041, 19122519053	4, 4	-2.2/1.0, -2.2/-1.0	freely moving	75, 73	84, 82	142, 140	Dual "Shift register" error	Carandini-Harris	Mouse	AV049
09/08/2021	Single	2.0-Alpha	2.0-Alpha	19011110242	1	-3.5/2.5	headfixed	10	8	8	none	Carandini-Harris	Mouse	CB015
09/27/2021	Single	2.0-Alpha	2.0-Alpha	19011110242	2	-3.5/2.5	headfixed	110	37	45	none	Carandini-Harris	Mouse	CB016
09/29/2021	Single	2.0-Alpha	2.0-Alpha	19011110803	1	-3.5/2.5	headfixed	85	35	35	Probe broken	Carandini-Harris	Mouse	CB017
10/11/2021	Single	2.0-Alpha	2.0-Alpha	19011110512	1	-3.5/-2.5	headfixed	25	15	15	none	Carandini-Harris	Mouse	CB018
10/14/2021	Single	2.0-Alpha	2.0-Alpha	19011110273	1	-3.5/-2.5	headfixed	5	11	11	none	Carandini-Harris	Mouse	CB019
11/10/2021	Single	2.0-Alpha	2.0-Alpha	19011110122	1	-3.5/2.5	headfixed	17	35	35	none	Carandini-Harris	Mouse	CB020
04/26/2022	Single	2.0-Alpha	2.0-Alpha	19011110512	4	-3.1/2.8	headfixed	45	24	54	none	Carandini-Harris	Mouse	EB014
06/29/2022	Single	2.0-Alpha	2.0-Alpha	19011110512	5	-3.1/2.8	headfixed	28	24	78	none	Carandini-Harris	Mouse	EB019
12/03/2021	Single	2.0-Alpha	2.0-Alpha	19011118541	1	-3.8/-1.2	headfixed	25	15	15	none	Carandini-Harris	Mouse	FT032
12/02/2021	Single	2.0-Alpha	2.0-Alpha	19011110512	2	-3.5/2.5	headfixed	24	11	26	none	Carandini-Harris	Mouse	FT033
12/14/2021	Single	2.0-Alpha	2.0-Alpha	19011110512	3	-3.8/1.2	headfixed	22	4	30	none	Carandini-Harris	Mouse	FT035
11/03/2021	Single	2.0-Alpha	2.0-Alpha	19011110273	2	-3.8/1.2	headfixed	9	5	16	none	Carandini-Harris	Mouse	FT038
11/13/2021	Single	2.0-Alpha	2.0-Alpha	19011110273	3	-3.8/1.2	headfixed	18	13	29	none	Carandini-Harris	Mouse	FT039
08/03/2022	Dual	2.0-Alpha	2.0-Alpha	19122519751, 19122507071	1, 1	0.3/1.5, -3.0/1.3	headfixed	34, 33	34, 34	34, 34	none	Carandini-Harris	Mouse	JF084
10/27/2022	Dual	1.0	1.0	18442112132, 18442112082	1, 1	-2.7/0.6, -0.1/2.2	headfixed	24, 31	42, 54	42, 54	18442112132 "Shift register" error	Churchland	Mouse	Churchland001
01/11/2023	Single	1.0	1.0 + free HS	19051017632	1	-2.1/2.2	freely moving	4	14	14	none	Lignani-Kullman	Mouse	Lignani001
08/24/2023	Single	1.0	1.0 + side HS holder	19108307361	1	-2.0/1.8	freely moving	16	27	27	none	Lignani-Kullman	Mouse	Lignani002
07/26/2023	Single	1.0	1.0 + top HS holder	18005117462	1	-1.1/-0.5	freely moving	5	32	32	none	Mainen	Mouse	Mainen001
09/26/2023	Single	2.0	2.0-Alpha miniature	22420009082	1	-1.8/3.4	freely moving	2	5	5	none	Margrie	Mouse	Margrie001
09/28/2023	Single	2.0-Alpha	2.0-Alpha miniature	20403314113	1	-1.8/3.4	freely moving	3	7	7	none	Margrie	Mouse	Margrie002
09/29/2023	Single	2.0	2.0-Alpha miniature	22420009934	1	-1.8/3.4	freely moving	3	6	6	none	Margrie	Mouse	Margrie003
10/11/2023	Single	2.0	2.0-Alpha miniature	22420009884	1	-1.8/3.4	freely moving	2	27	27	none	Margrie	Mouse	Margrie004
10/12/2023	Single	2.0	2.0-Alpha miniature	22420009932	1	-3.4/2.15	freely moving	1	4	4	none	Margrie	Mouse	Margrie005
11/20/2023	Single	2.0	2.0-miniature	22420009882	1	-3.4/2.15	freely moving	2	14	14	none	Margrie	Mouse	Margrie006
12/16/2023	Single	2.0	2.0-miniature	22420009082	2	-1.8/3.4	freely moving	2	4	9	none	Margrie	Mouse	Margrie007
12/15/2023	Single	2.0	2.0-miniature	22420009884	2	-1.8/3.4	freely moving	2	5	32	none	Margrie	Mouse	Margrie008
10/22/2023	Single	1.0	1.0	19076606742	1	-3.2/-2.8	headfixed	9	30	30	none	Rochefort	Mouse	Rochefort001
12/08/2023	Single	1.0	1.0 modified for headplate	19076606742	2	-3.3/-2.2	headfixed	6	6	36	none	Rochefort	Mouse	Rochefort002
07/03/2023	Single	1.0	1.0 + SpikeGadgets device	19192722572	1	4.4/1.6	freely moving	15	22	22	none	Wikenheiser	Rat	Wikenheiser001
11/14/2023	Single	1.0	1.0 + SpikeGadgets device	19192722572	2	3.6/1.5	freely moving	27	34	56	none	Wikenheiser	Rat	Wikenheiser002
01/19/2024	Single	1.0	1.0 + SpikeGadgets device	19192722702	1	3.6/1.7	freely moving	17	54	54	Connection error	Wikenheiser	Rat	Wikenheiser003
01/29/2024	Single	1.0	1.0 + side HS holder	19454410282	1	1.8/0.3	freely moving	12	ongoing	ongoing	none	Duan	Mouse	Duan001
01/30/2024	Single	1.0	1.0 + side HS holder	18442122672	1	1.8/0.3	freely moving	12	ongoing	ongoing	none	Duan	Mouse	Duan002
06/13/2024	Dual	2.0	2.0-Alpha	20403320272,19122516073	3, 3	2.25/-1.1, 2.25/1.1	headfixed	71,72	ongoing	ongoing	none	Carandini-Harris	Mouse	GB012
